# Single-cell transcriptome landscape of zebrafish liver reveals hepatocytes and immune cell interactions in understanding nonalcoholic fatty liver disease

**DOI:** 10.1101/2022.02.06.479276

**Authors:** Yingyi Huang, Xiang Liu, Hong-Yan Wang, Jian-Yang Chen, Xianghui Zhang, Yubang Li, Yifang Lu, Zhongdian Dong, Kaiqiang Liu, Zhongduo Wang, Qian Wang, Guangyi Fan, Jun Zou, Shanshan Liu, Changwei Shao

## Abstract

Zebrafish have emerged as an attractive animal model for studying nonalcoholic fatty liver disease (NAFLD). However, little is known about the cell types and intercellular interactions in zebrafish liver. Here, we established a liver atlas that consists of 10 cell types using single-cell RNA sequencing. By examining the heterogeneity of hepatocytes and analyzing the expression of NAFLD-associated genes in the specific cluster, we provide a potential target cell model to study NAFLD. Additionally, our analysis identified two distinct resident macrophages with inflammatory and noninflammatory functions and characterized the successive stepwise development of T cell subtypes in the liver. Importantly, we uncovered possible molecular mechanisms and revealed the central regulation of macrophages on target cells of fatty liver by analyzing the cellular interaction between hepatocytes and immune cells. Our data provide valuable information for future research on NAFLD in zebrafish.
