## Supplemental Table 3 for "Single-cell transcriptome landscape of zebrafish liver reveals hepatocytes and immune cell interactions in understanding nonalcoholic fatty liver disease"

gene	p_val	avg_log2FC	pct.1	pct.2	p_val_adj	cluster
BX901920.1	1.18677078671805e-18	2.35780468385129	0.967	0.46	2.12989753092288e-14	C0_cd4-foxp3a
ccl20a.3	8.01097544553277e-13	3.09575562734553	0.705	0.212	1.43772976320977e-08	C0_cd4-foxp3a
mmp13b	1.02497555757015e-11	3.37208462313794	0.426	0.027	1.83952363317116e-07	C0_cd4-foxp3a
foxp3a	4.597219871934e-10	2.19012308724958	0.541	0.106	8.25063050415994e-06	C0_cd4-foxp3a
tnfrsf9b	1.51809329351333e-09	1.70044580363903	0.77	0.336	2.72452203386837e-05	C0_cd4-foxp3a
FP085399.5	3.65100346303387e-09	1.63908973061789	0.754	0.381	6.55245591510688e-05	C0_cd4-foxp3a
CR753876.1	6.21032418330198e-09	1.5405074359471	0.967	0.673	0.000111456688117721	C0_cd4-foxp3a
bcl2l10	9.78935556532633e-09	1.56438833786551	0.852	0.531	0.000175689564330912	C0_cd4-foxp3a
BX908750.1	2.21594609239373e-08	1.3811203798433	0.557	0.168	0.000397695845201903	C0_cd4-foxp3a
rgs2	2.23182467695187e-08	2.4218885747961	0.377	0.053	0.000400545574772552	C0_cd4-foxp3a
si:ch211_196f2.6	5.89096043143463e-08	1.25095972531494	0.869	0.611	0.00105725066862957	C0_cd4-foxp3a
tnfa	6.04399564102273e-08	2.36828122429447	0.393	0.071	0.00108471589769435	C0_cd4-foxp3a
si:dkey_33i11.9	7.93864897818798e-08	1.74815958026306	0.885	0.628	0.0014247493321154	C0_cd4-foxp3a
AL929276.1	1.18567225229518e-07	1.08222933854531	0.328	0.035	0.00212792599119416	C0_cd4-foxp3a
il17a/f3	3.79013281115836e-07	2.46341778173842	0.443	0.124	0.0068021513561859	C0_cd4-foxp3a
si:ch211_153b23.7	4.00607845641434e-07	1.26940894534237	0.754	0.434	0.00718970900572682	C0_cd4-foxp3a
CABZ01054965.1	6.1456105475359e-07	1.39407700968523	0.738	0.416	0.0110295272496627	C0_cd4-foxp3a
CU929150.1	2.51196473095403e-06	2.08930853269442	0.393	0.106	0.045082231026432	C0_cd4-foxp3a
zgc:162730	2.57235681072272e-06	0.924031673219607	0.885	0.611	0.0461660876820407	C0_cd4-foxp3a
laptm5	1.41309030614658e-12	1.14446015558725	1	0.91	2.53607317244127e-08	C1_cd4-cd28
ifng1r	5.56858064144614e-12	1.73602215170036	0.732	0.203	9.99393167720339e-08	C1_cd4-cd28
ctsl.1	1.31087747050904e-11	3.18090870801199	0.756	0.301	2.35263179632258e-07	C1_cd4-cd28
isg15	1.2076889660243e-08	1.84786612432693	0.78	0.376	0.000216743938732381	C1_cd4-cd28
ptp4a2b	2.00920774175029e-08	1.34803588906952	0.829	0.451	0.000360592513411924	C1_cd4-cd28
vmp1	1.38076941447292e-07	1.75719611527237	0.878	0.526	0.00247806686815454	C1_cd4-cd28
si:ch211_214p13.9	1.59646091637036e-07	1.63190465876741	0.805	0.504	0.00286516840660988	C1_cd4-cd28
cd28	3.26569015221235e-07	1.91655325675468	0.805	0.579	0.0058609341161755	C1_cd4-cd28
si:ch211_218c6.8	3.46603493808329e-07	1.26716465311794	0.561	0.195	0.00622049290337807	C1_cd4-cd28
si:ch211_165d12.4	1.21605387435092e-06	1.34676892523021	0.976	0.857	0.021824518882976	C1_cd4-cd28
chd4a	1.71619956762518e-06	1.1156915317456	0.756	0.444	0.030800633640169	C1_cd4-cd28
b2m	2.20056568757289e-06	0.460874393810666	1	1	0.0394935523948707	C1_cd4-cd28
tnfsf13b	2.3255817015614e-06	1.4005823164327	0.634	0.278	0.0417372147979224	C1_cd4-cd28
il10	2.60335018076474e-06	1.92613254088268	0.293	0.045	0.0467223256941848	C1_cd4-cd28
FP236356.1	2.6716795501852e-06	0.994456730047477	0.902	0.887	0.0479486328871737	C1_cd4-cd28
rps27.1	4.05523184735329e-10	0.83439248194524	1	0.962	7.27792459644494e-06	C2_cd4-cebpb
cebpb	1.01784931165317e-09	2.01730282804376	0.878	0.662	1.82673415962395e-05	C2_cd4-cebpb
rps25	9.60100116620037e-09	0.737430179568077	1	0.985	0.000172309167929798	C2_cd4-cebpb
rsl24d1	1.729418967843e-08	1.14774094320828	0.951	0.82	0.000310378822158783	C2_cd4-cebpb
rps26	8.03235348178449e-08	0.844356905152191	1	0.902	0.00144156647937586	C2_cd4-cebpb
rps28	1.31577812558116e-07	0.689762850952631	1	0.985	0.00236142700198051	C2_cd4-cebpb
rps5	2.521796073039e-07	0.600326671151834	1	0.977	0.0045258674122831	C2_cd4-cebpb
rpl35	3.77783252504905e-07	0.715801128622217	1	0.992	0.00678007603270552	C2_cd4-cebpb
rpl35a	4.5927163689562e-07	0.665725911298749	1	0.985	0.0082425480673657	C2_cd4-cebpb
si:ch211_214p16.1	6.8169556712575e-07	0.919579319185329	0.976	0.955	0.0122343903432058	C2_cd4-cebpb
rps20	7.681157987832e-07	0.56258419684232	1	0.992	0.0137853742407621	C2_cd4-cebpb
rpl32	8.72093699958569e-07	0.684762086923763	1	0.97	0.0156514656331564	C2_cd4-cebpb
rps18	1.07330894775981e-06	0.622841864539108	1	0.985	0.0192626756854453	C2_cd4-cebpb
eef1da	1.52982639459948e-06	1.22412404036215	0.902	0.737	0.0274557943038769	C2_cd4-cebpb
rpl18a	1.87903363733136e-06	0.602267747418937	1	0.97	0.0337230166891858	C2_cd4-cebpb
rpl36a	2.23876459104113e-06	0.631747399398963	1	0.962	0.0401791081154151	C2_cd4-cebpb
mki67	1.74628788264212e-28	2.82067252687915	0.839	0.021	3.13406286297781e-24	C3_cd4-mki67
kifc1	6.31090606491027e-28	2.02809601236042	0.774	0.007	1.13261831146945e-23	C3_cd4-mki67
ncaph	9.00479427528698e-27	1.53729725010824	0.71	0	1.61609042858576e-22	C3_cd4-mki67
pbk	7.27303813473072e-26	1.89668745874304	0.742	0.014	1.30529215404012e-21	C3_cd4-mki67
cdk1	3.38253670576656e-25	1.80219004574086	0.71	0.007	6.07063862583924e-21	C3_cd4-mki67
CABZ01058261.1	1.32075788368004e-24	2.20716570067138	0.774	0.028	2.37036417384057e-20	C3_cd4-mki67
tpx2	2.19202789955711e-24	2.23021875253504	0.677	0.007	3.93403247133515e-20	C3_cd4-mki67
top2a	2.83417708877462e-24	2.81737249731035	0.806	0.042	5.08649762122381e-20	C3_cd4-mki67
cenpe	5.81990246049105e-24	1.45407525072436	0.677	0.007	1.04449789458433e-19	C3_cd4-mki67
fbxo5	8.23039790974767e-24	1.20670868968743	0.677	0.007	1.47710951286241e-19	C3_cd4-mki67
mibp	2.87286632209577e-23	1.99675102666407	0.742	0.028	5.15593318826529e-19	C3_cd4-mki67
cdca8	5.29578303215639e-23	1.5928701520086	0.677	0.014	9.50434180781108e-19	C3_cd4-mki67
cenpf	8.43510070697927e-23	2.32432114734953	0.677	0.014	1.51384752388157e-18	C3_cd4-mki67
cep55l	9.85672477000523e-23	1.62980683659232	0.71	0.021	1.76898639447284e-18	C3_cd4-mki67
knstrn	1.19295736096328e-22	1.4964937866704	0.645	0.007	2.1410005757208e-18	C3_cd4-mki67
smc4	1.46009686313767e-22	2.01750601839995	0.806	0.049	2.62043584027318e-18	C3_cd4-mki67
aurkb	9.20193393149442e-22	1.77341367597856	0.677	0.021	1.6514710826853e-17	C3_cd4-mki67
ndc80	1.63285119487371e-21	1.39088860059989	0.645	0.014	2.93047803943984e-17	C3_cd4-mki67
zgc:86764	2.89715393898975e-21	1.42893118251324	0.613	0.007	5.1995221743049e-17	C3_cd4-mki67
cks1b	3.13904778334551e-21	1.59610418096321	0.645	0.014	5.63364905677019e-17	C3_cd4-mki67
armc1l	5.27768344599529e-21	1.08577413505483	0.645	0.014	9.47185848052774e-17	C3_cd4-mki67
birc5a	9.11802046173713e-21	2.33741397023687	0.742	0.049	1.63641113226796e-16	C3_cd4-mki67
spc24	1.76536978667879e-20	1.22173597640429	0.548	0	3.16830915615242e-16	C3_cd4-mki67
rrm2	3.63837653455935e-20	3.07329753367834	0.742	0.056	6.52979436657367e-16	C3_cd4-mki67
mad2l1	4.74589449897945e-20	1.80734669949036	0.71	0.042	8.51745685731841e-16	C3_cd4-mki67
hmgb2b	6.15765562589384e-20	2.64727946369642	0.968	0.231	1.10511445517917e-15	C3_cd4-mki67
ube2c	1.41955496311188e-19	2.50058427039789	0.645	0.028	2.54767529229689e-15	C3_cd4-mki67
cdca5	2.91604308465683e-19	1.05727765774957	0.516	0	5.23342252403362e-15	C3_cd4-mki67
dlgap5	3.98751664639889e-19	1.33334753952646	0.581	0.014	7.15639612529209e-15	C3_cd4-mki67
stmn1a	4.75712064886913e-19	2.66792392783427	0.774	0.07	8.53760442852543e-15	C3_cd4-mki67
spc25	4.83402000086926e-19	1.39491043512932	0.581	0.014	8.67561569556006e-15	C3_cd4-mki67
kif4	7.42083836352211e-19	1.22658215556656	0.71	0.042	1.33181786110131e-14	C3_cd4-mki67
nuf2	8.05944647669647e-19	1.30747350815152	0.581	0.014	1.44642885917271e-14	C3_cd4-mki67
ccna2	2.40115784251947e-18	1.61803227250983	0.645	0.035	4.3093579799697e-14	C3_cd4-mki67
pane1	4.67522784400517e-18	1.03123236458417	0.484	0	8.39063141163607e-14	C3_cd4-mki67
pttg1	4.67522784400517e-18	1.01476317684066	0.484	0	8.39063141163607e-14	C3_cd4-mki67
smc2	4.72659739675192e-18	1.73619346412063	0.613	0.028	8.48282434795068e-14	C3_cd4-mki67
numa1	6.31268243491007e-18	1.27956039285113	0.516	0.007	1.13293711659331e-13	C3_cd4-mki67
si:ch211_63o20.7	7.21302717187766e-18	0.96374679035694	0.516	0.007	1.29452198653688e-13	C3_cd4-mki67
zgc:110540	7.41717440913948e-18	1.57794090734029	0.548	0.014	1.33116029120826e-13	C3_cd4-mki67
kif15	7.68186952723444e-18	1.29095669080637	0.71	0.049	1.37866512405276e-13	C3_cd4-mki67
kif11	8.80613916082903e-18	1.68326870812559	0.516	0.007	1.58043779519399e-13	C3_cd4-mki67
kif20bb	9.41076397999587e-18	1.26653816481419	0.516	0.007	1.68894981148986e-13	C3_cd4-mki67
h2az2b	1.88867534534071e-17	2.51049643051558	1	0.601	3.38960564228296e-13	C3_cd4-mki67
tuba1b	2.59488309942281e-17	1.96466365708342	0.581	0.028	4.65703669853412e-13	C3_cd4-mki67
ccnb1	4.92117560817831e-17	2.24381664359694	0.581	0.028	8.83203386399762e-13	C3_cd4-mki67
si:dkey_108k21.10	7.27994030972393e-17	1.1823113515667	0.452	0	1.30653088738615e-12	C3_cd4-mki67
g2e3	7.27994030972393e-17	1.00221870687268	0.452	0	1.30653088738615e-12	C3_cd4-mki67
kif20a	7.27994030972393e-17	0.91503978820535	0.452	0	1.30653088738615e-12	C3_cd4-mki67
racgap1	7.27994030972393e-17	0.888647735540374	0.452	0	1.30653088738615e-12	C3_cd4-mki67
pclaf	1.16698125311606e-16	1.52506576948516	0.613	0.035	2.09438125496739e-12	C3_cd4-mki67
suv39h1b	1.60223381433882e-16	0.948696048837909	0.516	0.014	2.87552902659387e-12	C3_cd4-mki67
si:dkey_6i22.5	1.63662716328406e-16	1.05589958880959	0.484	0.007	2.9372547699459e-12	C3_cd4-mki67
ncaph2	1.86112016595285e-16	1.12573436306162	0.548	0.021	3.34015236183559e-12	C3_cd4-mki67
kif22	1.86112016595285e-16	0.926328060706589	0.548	0.021	3.34015236183559e-12	C3_cd4-mki67
si:ch211_288g17.3	3.73784042093183e-16	1.95560643580437	0.871	0.224	6.70830220344636e-12	C3_cd4-mki67
chaf1a	6.08486603278395e-16	1.61546185781166	0.645	0.056	1.09205090690374e-11	C3_cd4-mki67
nusap1	6.62598976752829e-16	2.26816721232986	0.548	0.028	1.1891663835783e-11	C3_cd4-mki67
ckap2l	1.10168267037964e-15	1.12003165440734	0.419	0	1.97718988853034e-11	C3_cd4-mki67
dpy30	1.18659163243463e-15	1.09096342009684	0.742	0.077	2.12957600273043e-11	C3_cd4-mki67
tubb4b	1.26938306983435e-15	2.09838204084398	1	0.664	2.27816179543171e-11	C3_cd4-mki67
arpp19b	1.48015379632931e-15	1.09398349196122	0.806	0.098	2.65643201827222e-11	C3_cd4-mki67
cenpw	2.0226583927325e-15	0.972480505678857	0.516	0.021	3.63006501743701e-11	C3_cd4-mki67
lbr	2.43025894502634e-15	1.62642394656061	0.871	0.161	4.36158572863878e-11	C3_cd4-mki67
si:ch211_113a14.12	2.58107693608957e-15	1.03433411128408	0.452	0.007	4.63225877719994e-11	C3_cd4-mki67
si:dkey_25o16.4	2.58107693608957e-15	1.00787851198658	0.452	0.007	4.63225877719994e-11	C3_cd4-mki67
kif2c	2.58107693608957e-15	0.854453811641174	0.452	0.007	4.63225877719994e-11	C3_cd4-mki67
h3f3b.1	2.85543223649154e-15	2.10751456648229	1	0.748	5.12464423483137e-11	C3_cd4-mki67
arhgap11a	2.86866002278496e-15	1.05729499600644	0.548	0.028	5.14838414289216e-11	C3_cd4-mki67
ncapg	3.3112780886026e-15	1.14470557355057	0.484	0.014	5.94275078561509e-11	C3_cd4-mki67
kpna2	3.34765718601347e-15	2.61758441216107	0.613	0.056	6.00804035173838e-11	C3_cd4-mki67
ing5b	3.74115357036877e-15	1.05613722921763	0.484	0.014	6.71424831274083e-11	C3_cd4-mki67
hmgn2	3.77641961617069e-15	2.91328162727704	1	0.965	6.77754028514154e-11	C3_cd4-mki67
tuba8l	4.26934129763152e-15	2.59064499018479	0.839	0.196	7.66218682685929e-11	C3_cd4-mki67
hmgb2a	1.37189686987228e-14	2.50750408116594	1	0.797	2.46214331235978e-10	C3_cd4-mki67
tubb2b	1.58797998163472e-14	1.95304827892668	1	0.706	2.84994767303983e-10	C3_cd4-mki67
aspm	1.62145761132281e-14	1.53133068414393	0.387	0	2.91002997504105e-10	C3_cd4-mki67
hist1h4l	1.62145761132281e-14	1.49706835532345	0.387	0	2.91002997504105e-10	C3_cd4-mki67
prc1b	1.62145761132281e-14	1.04092386575083	0.387	0	2.91002997504105e-10	C3_cd4-mki67
depdc1a	1.62145761132281e-14	0.882161634282822	0.387	0	2.91002997504105e-10	C3_cd4-mki67
si:dkeyp_26a9.2	1.62145761132281e-14	0.830124665972156	0.387	0	2.91002997504105e-10	C3_cd4-mki67
knl1	1.62145761132281e-14	0.767612373146775	0.387	0	2.91002997504105e-10	C3_cd4-mki67
gtse1	1.62145761132281e-14	0.708898514216946	0.387	0	2.91002997504105e-10	C3_cd4-mki67
cenpt	3.05127795164425e-14	0.831721812491724	0.419	0.007	5.47612853981594e-10	C3_cd4-mki67
hmmr	3.17562160217797e-14	1.41531046560893	0.452	0.014	5.69928808942881e-10	C3_cd4-mki67
si:dkey_261m9.12	3.25413696308774e-14	1.05950704696259	0.419	0.007	5.84019960765356e-10	C3_cd4-mki67
si:dkey_225f5.4	3.25413696308774e-14	0.967733323716456	0.419	0.007	5.84019960765356e-10	C3_cd4-mki67
cdc20	3.37377328796834e-14	1.48719320151322	0.452	0.014	6.05491091991677e-10	C3_cd4-mki67
tacc3	3.58407204366109e-14	1.25541593557815	0.452	0.014	6.43233409675855e-10	C3_cd4-mki67
dut	3.59368452450463e-14	2.18331339569787	0.71	0.105	6.44958561612846e-10	C3_cd4-mki67
bub3	3.6074834173235e-14	1.29933348516294	0.774	0.112	6.47435048907049e-10	C3_cd4-mki67
cdc25b	4.29537783399973e-14	1.0962457212109	0.452	0.014	7.70891459867931e-10	C3_cd4-mki67
ncapd2	4.56376512984589e-14	1.24864632951143	0.581	0.049	8.19058927853441e-10	C3_cd4-mki67
tuba8l4	8.68178739349704e-14	1.83990392810015	0.968	0.825	1.55812038351091e-09	C3_cd4-mki67
si:ch211_156b7.4	2.22576403328453e-13	1.12061454452174	0.613	0.063	3.99457871053575e-09	C3_cd4-mki67
si:ch211_113a14.18	2.32290547393877e-13	0.740033157365479	0.355	0	4.16891845407791e-09	C3_cd4-mki67
kntc1	3.29820354472787e-13	0.871307874029147	0.387	0.007	5.91928590172312e-09	C3_cd4-mki67
spdl1	4.25739517972766e-13	1.10315109027269	0.387	0.007	7.64074712905724e-09	C3_cd4-mki67
ncapd3	4.53712933308919e-13	0.962946940914639	0.387	0.007	8.14278601409516e-09	C3_cd4-mki67
cenps	4.53712933308919e-13	0.954119897253427	0.387	0.007	8.14278601409516e-09	C3_cd4-mki67
anln	4.83488984400549e-13	1.10453513142673	0.387	0.007	8.67717680303665e-09	C3_cd4-mki67
cdk2	5.11417449881347e-13	0.883968159689995	0.516	0.035	9.17840897302054e-09	C3_cd4-mki67
ube2t	5.15181475881498e-13	0.9110896010627	0.387	0.007	9.24596194764524e-09	C3_cd4-mki67
aurka	5.15181475881498e-13	0.794422042589626	0.387	0.007	9.24596194764524e-09	C3_cd4-mki67
dck	6.45102967659836e-13	0.918050169401288	0.419	0.014	1.15776629605911e-08	C3_cd4-mki67
CABZ01005379.1	7.26064975946952e-13	0.709742299508196	0.419	0.014	1.30306881233199e-08	C3_cd4-mki67
neil3	7.70206059226621e-13	0.730858486455174	0.419	0.014	1.38228881449402e-08	C3_cd4-mki67
si:ch211_125e6.8	1.76557002430411e-12	1.27208935154306	0.484	0.035	3.16866852261859e-08	C3_cd4-mki67
bub1ba	3.2422457033143e-12	0.986282885194774	0.323	0	5.81885836373818e-08	C3_cd4-mki67
CABZ01072848.1	3.2422457033143e-12	0.55159580339002	0.323	0	5.81885836373818e-08	C3_cd4-mki67
haus4	3.28576465687213e-12	1.04351655194195	0.516	0.042	5.89696182968841e-08	C3_cd4-mki67
itpa	3.97062422579345e-12	0.646768334663063	0.484	0.035	7.12607929803151e-08	C3_cd4-mki67
si:ch211_11k18.4	3.98593207789046e-12	0.623910375924794	0.516	0.042	7.15355230019e-08	C3_cd4-mki67
hmga1a	4.17277158214715e-12	1.60959419525532	1	0.559	7.48887315847949e-08	C3_cd4-mki67
rbbp4	4.31863319461662e-12	1.40631129627361	0.806	0.168	7.75065099437844e-08	C3_cd4-mki67
txnl1	4.35147149946973e-12	0.713274521301332	0.71	0.098	7.80958590009833e-08	C3_cd4-mki67
sinhcafl	5.60826721793254e-12	1.02067231482948	0.806	0.147	1.00651571760235e-07	C3_cd4-mki67
cdkn3	5.77132203781138e-12	1.09424450202098	0.355	0.007	1.03577916612601e-07	C3_cd4-mki67
nmt1a	6.1932845432873e-12	0.761630506134382	0.677	0.091	1.11150877698377e-07	C3_cd4-mki67
si:ch211_244o22.2	6.33095840994747e-12	0.823275765455392	0.452	0.028	1.13621710583327e-07	C3_cd4-mki67
sgo1	6.54392355530761e-12	0.826434645313584	0.355	0.007	1.17443796047106e-07	C3_cd4-mki67
ccnb3	6.54392355530761e-12	0.545760193560235	0.355	0.007	1.17443796047106e-07	C3_cd4-mki67
mus81	7.3925174035358e-12	0.710554656272407	0.387	0.014	1.32673509841257e-07	C3_cd4-mki67
lsm7	1.03147186539304e-11	1.2358825194786	0.839	0.189	1.85118255682088e-07	C3_cd4-mki67
cenpk	1.14693143158989e-11	0.738989610432817	0.419	0.021	2.05839784027438e-07	C3_cd4-mki67
MZT1	1.44315664264127e-11	0.952017514437363	0.581	0.07	2.59003322654828e-07	C3_cd4-mki67
tubg1	1.63981649046837e-11	0.662889102482989	0.581	0.063	2.94297865544358e-07	C3_cd4-mki67
rnaseh2a	2.75343925657943e-11	0.87213110028178	0.484	0.042	4.9415974337831e-07	C3_cd4-mki67
h2ax	2.8303449560476e-11	1.05726788791714	0.581	0.07	5.07962009261862e-07	C3_cd4-mki67
cd2bp2	3.61892876273192e-11	0.692006265948799	0.71	0.112	6.49489145047498e-07	C3_cd4-mki67
kif14	4.41406461663673e-11	0.651518581603956	0.29	0	7.92192176747793e-07	C3_cd4-mki67
ccnb2	4.41406461663673e-11	0.6373819599326	0.29	0	7.92192176747793e-07	C3_cd4-mki67
kif23	4.41406461663673e-11	0.595458367617734	0.29	0	7.92192176747793e-07	C3_cd4-mki67
foxm1	4.41406461663673e-11	0.495962734477388	0.29	0	7.92192176747793e-07	C3_cd4-mki67
ttk	4.61900428685726e-11	0.762246704530346	0.484	0.042	8.28972699362273e-07	C3_cd4-mki67
dtymk	6.70477866265858e-11	0.56138434518427	0.484	0.042	1.20330662658734e-06	C3_cd4-mki67
mtfr2	6.71510195674366e-11	0.980237468829436	0.323	0.007	1.20515934817678e-06	C3_cd4-mki67
prr11	6.91891874238885e-11	0.752101972750631	0.355	0.014	1.24173834669653e-06	C3_cd4-mki67
haus1	7.14592443196677e-11	0.598018451085538	0.323	0.007	1.28247905780508e-06	C3_cd4-mki67
plk1	8.09019734629843e-11	0.86889596296974	0.323	0.007	1.45194771774018e-06	C3_cd4-mki67
bub1bb	8.60704369537083e-11	0.56730638857097	0.323	0.007	1.5447061320082e-06	C3_cd4-mki67
krcp	8.71607916105043e-11	1.06056211222378	0.387	0.021	1.56427472703372e-06	C3_cd4-mki67
trip13	9.15612961355345e-11	0.529019139099987	0.323	0.007	1.64325058174444e-06	C3_cd4-mki67
rfc3	9.73941541141322e-11	0.520756303126868	0.323	0.007	1.74793288388633e-06	C3_cd4-mki67
zgc:171506	1.05386630281019e-10	1.03624300679381	0.677	0.112	1.89137385365345e-06	C3_cd4-mki67
reep3b	1.0769790301026e-10	0.651682689022311	0.548	0.063	1.93285426532514e-06	C3_cd4-mki67
si:ch73_281n10.2	1.12634277834737e-10	1.38405405241444	0.903	0.28	2.02144738430003e-06	C3_cd4-mki67
psmc3ip	1.29718198644858e-10	0.618915187333745	0.355	0.014	2.32805251107927e-06	C3_cd4-mki67
mis12	1.33563387391458e-10	0.637758238776066	0.387	0.021	2.39706211351449e-06	C3_cd4-mki67
terf1	1.37285867306961e-10	0.577597553349966	0.355	0.014	2.46386946055803e-06	C3_cd4-mki67
ddx39ab	1.52725717266961e-10	1.08284112486992	0.839	0.196	2.74096844779015e-06	C3_cd4-mki67
atad2	1.6309624616313e-10	0.971454225405014	0.581	0.077	2.9270883298897e-06	C3_cd4-mki67
nup93	1.97510433481766e-10	0.709267531773851	0.742	0.14	3.54471974969725e-06	C3_cd4-mki67
dek	2.93665615317851e-10	1.23312005933333	0.742	0.175	5.27041679810948e-06	C3_cd4-mki67
si:ch211_114n24.6	3.25644161127371e-10	1.8200313393102	0.903	0.552	5.84433575975292e-06	C3_cd4-mki67
hcfc1b	3.57862454366349e-10	0.80652290540061	0.581	0.084	6.42255746851286e-06	C3_cd4-mki67
si:ch211_197h24.8	3.71549245187895e-10	0.924418786553306	0.419	0.035	6.66819430338715e-06	C3_cd4-mki67
smc1al	3.86758105202216e-10	1.48137860954208	0.903	0.322	6.94114771406416e-06	C3_cd4-mki67
ckap5	4.13083427584488e-10	1.33084846637461	0.581	0.098	7.41360827485881e-06	C3_cd4-mki67
orc3	4.21579567553741e-10	0.67023413057326	0.452	0.042	7.56608849888699e-06	C3_cd4-mki67
si:ch211_161h7.4	4.33703588844857e-10	0.823986653823443	0.516	0.063	7.78367830899864e-06	C3_cd4-mki67
ska2	5.03813758267915e-10	0.790741437714982	0.387	0.028	9.04194551963426e-06	C3_cd4-mki67
larp7	5.53223332905108e-10	0.524528127026106	0.452	0.042	9.92869915564797e-06	C3_cd4-mki67
gcna	5.86968169278747e-10	0.618920916638076	0.258	0	1.05343177340457e-05	C3_cd4-mki67
plk4	5.86968169278747e-10	0.567769764383238	0.258	0	1.05343177340457e-05	C3_cd4-mki67
ect2	5.86968169278747e-10	0.476410395534318	0.258	0	1.05343177340457e-05	C3_cd4-mki67
fam83d	5.86968169278747e-10	0.443554544489728	0.258	0	1.05343177340457e-05	C3_cd4-mki67
mta2	6.56471171806704e-10	0.642313675350518	0.613	0.091	1.17816881204149e-05	C3_cd4-mki67
si:dkey_185e18.7	9.73927527839898e-10	0.494766970688662	0.29	0.007	1.74790773421427e-05	C3_cd4-mki67
traip	9.91876241196773e-10	0.559146286342658	0.323	0.014	1.78012029007585e-05	C3_cd4-mki67
slbp	9.9559643209199e-10	1.04933739670434	0.516	0.07	1.78679691667549e-05	C3_cd4-mki67
cenph	1.10038180668378e-09	0.479278288358365	0.29	0.007	1.97485522845538e-05	C3_cd4-mki67
vrk1	1.10710101889123e-09	0.999200371868657	0.71	0.147	1.98691419860408e-05	C3_cd4-mki67
tdg.1	1.11246363631926e-09	0.690928719925751	0.387	0.028	1.99653848810218e-05	C3_cd4-mki67
mcm7	1.27727110574745e-09	0.530984768793282	0.355	0.021	2.29231845348495e-05	C3_cd4-mki67
rpa2	1.42139051540337e-09	0.975337469377677	0.645	0.126	2.55096955799443e-05	C3_cd4-mki67
chtf18	1.49210507501698e-09	0.549127008350005	0.355	0.021	2.67788097813297e-05	C3_cd4-mki67
CU694380.2	1.57125215158407e-09	0.37748129490395	0.355	0.021	2.81992623644792e-05	C3_cd4-mki67
snrnp40	1.6036049747493e-09	0.857158284991351	0.452	0.049	2.87798984818257e-05	C3_cd4-mki67
magoh	1.74272153774904e-09	0.765518424949087	0.581	0.091	3.12766234379821e-05	C3_cd4-mki67
tdh	1.78598583297123e-09	0.669876222230926	0.645	0.105	3.20530877443347e-05	C3_cd4-mki67
sephs2	1.94367386331653e-09	0.809026207743963	0.581	0.091	3.48831148249419e-05	C3_cd4-mki67
ahcy	2.14221908062692e-09	1.00915107103915	0.839	0.238	3.84464058400114e-05	C3_cd4-mki67
anp32b	2.78416706644358e-09	1.28857776292215	1	0.483	4.9967446341463e-05	C3_cd4-mki67
calm3a	3.43426242552071e-09	1.26428992778311	0.968	0.538	6.16347077508203e-05	C3_cd4-mki67
mrpl47	3.53032798316437e-09	0.631000545445093	0.484	0.063	6.3358796313851e-05	C3_cd4-mki67
lin52	4.08631081142967e-09	0.551485122547498	0.452	0.049	7.33370201327283e-05	C3_cd4-mki67
cenpx	4.41009803644827e-09	1.05018024328724	0.548	0.091	7.91480294601372e-05	C3_cd4-mki67
anp32a	4.9081301729169e-09	1.2418969938014	0.968	0.434	8.80862122133395e-05	C3_cd4-mki67
dcaf7	5.90141142742208e-09	0.690596260319052	0.484	0.063	0.000105912630887944	C3_cd4-mki67
cmpk	6.20412037255244e-09	0.710019145278744	0.516	0.077	0.000111345348326199	C3_cd4-mki67
si:ch211_156j22.4	7.63753141168956e-09	0.802411148594127	0.226	0	0.000137070776245592	C3_cd4-mki67
mcm10	7.63753141168956e-09	0.791468759532553	0.226	0	0.000137070776245592	C3_cd4-mki67
pole	7.63753141168956e-09	0.686389456658852	0.226	0	0.000137070776245592	C3_cd4-mki67
oip5	7.63753141168956e-09	0.685812596663726	0.226	0	0.000137070776245592	C3_cd4-mki67
rad51	7.63753141168956e-09	0.552635629487207	0.226	0	0.000137070776245592	C3_cd4-mki67
cenpn	7.63753141168956e-09	0.486249437011274	0.226	0	0.000137070776245592	C3_cd4-mki67
si:ch211_185a18.2	7.63753141168956e-09	0.452353969481496	0.226	0	0.000137070776245592	C3_cd4-mki67
chtf8	7.63753141168956e-09	0.413901069155875	0.226	0	0.000137070776245592	C3_cd4-mki67
prc1a	7.63753141168956e-09	0.41006319842619	0.226	0	0.000137070776245592	C3_cd4-mki67
net1	7.63753141168956e-09	0.367311402945907	0.226	0	0.000137070776245592	C3_cd4-mki67
mis18bp1	7.63753141168956e-09	0.324710189331653	0.226	0	0.000137070776245592	C3_cd4-mki67
gkup	7.63753141168956e-09	0.280273094532272	0.226	0	0.000137070776245592	C3_cd4-mki67
aaas	7.85612972413606e-09	0.491379646046977	0.387	0.035	0.00014099396015907	C3_cd4-mki67
selenoh	8.09622572349518e-09	0.853421488470606	0.548	0.091	0.000145302963059568	C3_cd4-mki67
snrpd1	8.22736106431095e-09	1.14460465818592	0.839	0.259	0.000147656449021189	C3_cd4-mki67
atad5a	8.38382559333139e-09	0.646303512750503	0.355	0.028	0.000150464517923518	C3_cd4-mki67
BOLA2	8.64395947429742e-09	0.861651401542946	0.613	0.126	0.000155133140685216	C3_cd4-mki67
snrpe	1.01991972476315e-08	0.979588213525901	0.806	0.217	0.000183044993003243	C3_cd4-mki67
pola1	1.11213414037147e-08	0.784128162407857	0.484	0.07	0.000199594714172468	C3_cd4-mki67
prim2	1.13206499079977e-08	0.578652583665363	0.419	0.049	0.000203171703898835	C3_cd4-mki67
psma6b	1.2361378800482e-08	0.753031174557724	0.613	0.119	0.00022184966533225	C3_cd4-mki67
pcna	1.3292364167153e-08	2.19884627606356	0.742	0.287	0.000238558059707896	C3_cd4-mki67
dsn1	1.36761321216354e-08	0.441630732901729	0.258	0.007	0.000245445543186991	C3_cd4-mki67
si:dkeyp_20g2.1	1.36761321216354e-08	0.403312317238901	0.258	0.007	0.000245445543186991	C3_cd4-mki67
thap12a	1.3715159757507e-08	0.552128425616542	0.323	0.021	0.000246145972167979	C3_cd4-mki67
rad1	1.43577313765614e-08	0.512811309142807	0.29	0.014	0.000257678205015148	C3_cd4-mki67
zgc:86839	1.44238144374965e-08	0.581357509303186	0.323	0.021	0.000258864197709749	C3_cd4-mki67
mrpl24	1.44813141047977e-08	0.511437527511968	0.516	0.077	0.000259896144238804	C3_cd4-mki67
chek1	1.45194670363957e-08	0.719609088692574	0.258	0.007	0.000260580874902193	C3_cd4-mki67
haus3	1.45194670363957e-08	0.510471448337499	0.258	0.007	0.000260580874902193	C3_cd4-mki67
zgc:110224	1.45194670363957e-08	0.436212977808826	0.258	0.007	0.000260580874902193	C3_cd4-mki67
rbmx	1.57367472337015e-08	0.754492556005267	0.774	0.189	0.000282427402603241	C3_cd4-mki67
ercc6l	1.57817374834876e-08	0.77896458318351	0.419	0.049	0.000283234842616152	C3_cd4-mki67
banf1	1.58354627001533e-08	1.47417179078844	0.871	0.371	0.000284199049079652	C3_cd4-mki67
ccnf	1.60057551671011e-08	0.683578233340589	0.29	0.014	0.000287255287983963	C3_cd4-mki67
rad54l	1.60057551671011e-08	0.527547152631906	0.29	0.014	0.000287255287983963	C3_cd4-mki67
hnrnpa0b	1.60927291854551e-08	1.17234811550658	0.935	0.643	0.000288816210691363	C3_cd4-mki67
snrpb	1.64283397014763e-08	1.0030012172243	1	0.441	0.000294839412622395	C3_cd4-mki67
cfl1	1.71444075292164e-08	1.02469051706827	1	0.881	0.000307690681926848	C3_cd4-mki67
primpol	1.78369052187806e-08	0.564177771866456	0.29	0.014	0.000320118937961456	C3_cd4-mki67
rad51ap1	1.88272136229823e-08	0.452986431640783	0.29	0.014	0.000337892002891663	C3_cd4-mki67
prpf19	2.02254660648844e-08	0.795499605964184	0.677	0.154	0.00036298643946648	C3_cd4-mki67
cdc14b	2.217602449544e-08	1.21500222611586	0.677	0.161	0.000397993111619662	C3_cd4-mki67
ndufs2	2.8757128726716e-08	0.636737951794865	0.71	0.161	0.000516104189258372	C3_cd4-mki67
ndufab1b	3.34712417110528e-08	1.00396785795212	0.742	0.217	0.000600708374988264	C3_cd4-mki67
csrp1a	4.06686256691842e-08	0.473932475131127	0.387	0.042	0.000729879824884849	C3_cd4-mki67
ndufs8a	4.0874639699233e-08	0.543137096095771	0.516	0.084	0.000733577158682134	C3_cd4-mki67
tnpo2	4.24168230491654e-08	0.388967694803555	0.387	0.042	0.000761254723263372	C3_cd4-mki67
crnkl1	4.78450655744286e-08	0.539555281563938	0.452	0.063	0.000858675391864271	C3_cd4-mki67
ppih	5.14784935940818e-08	0.683363313832464	0.581	0.112	0.000923884524532987	C3_cd4-mki67
polr2j	5.28213551277168e-08	0.584846441718509	0.71	0.161	0.000947984860477133	C3_cd4-mki67
sp100.2	5.67223782563589e-08	0.784555507634998	0.419	0.056	0.00101799652256687	C3_cd4-mki67
tfdp1b	5.77185542358997e-08	0.403068191952292	0.452	0.063	0.00103587489287169	C3_cd4-mki67
pmm2	5.90849408403914e-08	0.470903494269922	0.355	0.035	0.0010603974332625	C3_cd4-mki67
seta	6.35011107005527e-08	1.10214852103902	0.968	0.441	0.00113965443374282	C3_cd4-mki67
ppiab	7.07272209119666e-08	0.968424003168346	1	0.818	0.00126934143370706	C3_cd4-mki67
uqcrc2a	7.09835115818344e-08	0.439541275733577	0.516	0.084	0.00127394108235918	C3_cd4-mki67
eif4e1c	7.28471298427179e-08	0.502943218135254	0.484	0.077	0.00130738743928726	C3_cd4-mki67
snrnp27	7.31191479392886e-08	0.562442974267627	0.548	0.098	0.00131226934806641	C3_cd4-mki67
snrpg	7.36694176849666e-08	1.04881449562763	0.903	0.329	0.0013221450391921	C3_cd4-mki67
rad21a	8.34957371501383e-08	1.11601709273428	0.903	0.406	0.00149849799463353	C3_cd4-mki67
inpp5b	8.4469376602744e-08	0.479558835726739	0.323	0.028	0.00151597190188945	C3_cd4-mki67
chmp2bb	8.46228077525326e-08	0.609334179216379	0.452	0.07	0.0015187255307347	C3_cd4-mki67
pycard	8.67816630796161e-08	1.21573300582664	0.774	0.28	0.00155747050728987	C3_cd4-mki67
hspa4b	9.01040405934702e-08	0.402522069573609	0.516	0.084	0.00161709721653101	C3_cd4-mki67
sae1	9.43404335422935e-08	0.654114101311186	0.452	0.07	0.00169312776078354	C3_cd4-mki67
lsm8	9.79787711582201e-08	0.61928253541654	0.71	0.168	0.00175842500597658	C3_cd4-mki67
rnaseh2c	9.96903696187627e-08	0.661890107340574	0.29	0.021	0.00178914306354793	C3_cd4-mki67
tmem11	9.98871028244149e-08	0.432431351082461	0.484	0.077	0.00179267383438977	C3_cd4-mki67
acat1	1.01192011390877e-07	0.529153952135549	0.419	0.056	0.00181609302843207	C3_cd4-mki67
snx3	1.11639429198254e-07	0.387337199877112	0.548	0.098	0.00200359283582107	C3_cd4-mki67
ppp1r35	1.27594683791005e-07	0.431587976365832	0.323	0.028	0.00228994178999716	C3_cd4-mki67
gins4	1.28346469099782e-07	0.818128313959202	0.387	0.049	0.00230343408093378	C3_cd4-mki67
snrpa	1.30572820664817e-07	0.742816786863203	0.677	0.168	0.00234339041247147	C3_cd4-mki67
xpo1a	1.33533360125302e-07	0.404687833940405	0.323	0.028	0.00239652321416879	C3_cd4-mki67
smarcb1a	1.35713677247761e-07	0.674875019484451	0.645	0.147	0.00243565336556557	C3_cd4-mki67
lsm3	1.36684648916987e-07	0.833951100340709	0.581	0.126	0.00245307939411316	C3_cd4-mki67
myef2	1.39307902271093e-07	0.513044412534002	0.613	0.126	0.0025001589220593	C3_cd4-mki67
czib	1.40484656863876e-07	0.470747441179125	0.29	0.021	0.00252127813673599	C3_cd4-mki67
mrpl48	1.4370480953723e-07	0.45822544113466	0.258	0.014	0.00257907021676466	C3_cd4-mki67
si:ch211_69g19.2	1.46896243301433e-07	0.783413282182705	0.226	0.007	0.00263634687853081	C3_cd4-mki67
hira	1.47494569864885e-07	0.405112014548238	0.29	0.021	0.00264708504536509	C3_cd4-mki67
ncbp2	1.5785601922091e-07	0.639106921703252	0.484	0.084	0.00283304197695767	C3_cd4-mki67
ptges3b	1.5948743116153e-07	0.951512347666057	0.645	0.168	0.00286232092705598	C3_cd4-mki67
thoc6	1.62543275170391e-07	0.560596694323203	0.29	0.021	0.002917164159483	C3_cd4-mki67
cenpp	1.62543275170391e-07	0.365671373774559	0.29	0.021	0.002917164159483	C3_cd4-mki67
micos10	1.62979168569431e-07	0.528289872527992	0.645	0.14	0.00292498713831558	C3_cd4-mki67
e2f8	1.75199009291344e-07	0.632765664014734	0.226	0.007	0.00314429661975176	C3_cd4-mki67
si:ch211_126c2.4	1.79071691583745e-07	0.36989126177569	0.29	0.021	0.00321379964885348	C3_cd4-mki67
uba3	1.79071691583745e-07	0.321726498632727	0.29	0.021	0.00321379964885348	C3_cd4-mki67
odf2b	1.85754652397352e-07	0.605771733220509	0.226	0.007	0.00333373874657527	C3_cd4-mki67
si:ch1073_296i8.2	1.85754652397352e-07	0.581964161507372	0.226	0.007	0.00333373874657527	C3_cd4-mki67
gins2	1.85754652397352e-07	0.491202282480629	0.226	0.007	0.00333373874657527	C3_cd4-mki67
zwilch	1.85754652397352e-07	0.360393792664184	0.226	0.007	0.00333373874657527	C3_cd4-mki67
haus5	1.87122965638835e-07	0.289115165647538	0.258	0.014	0.00335829586432017	C3_cd4-mki67
srsf2a	1.88203944011106e-07	0.901506387461148	0.903	0.35	0.00337769618316733	C3_cd4-mki67
slirp	1.93265263721931e-07	0.56973292501954	0.484	0.084	0.00346853168801749	C3_cd4-mki67
ankrd28b	1.94927526063573e-07	0.612545117776747	0.419	0.063	0.00349836431026295	C3_cd4-mki67
rpp38	1.97214182202995e-07	0.429843035161899	0.258	0.014	0.00353940292799715	C3_cd4-mki67
lig1	2.02204674313964e-07	0.789196595435559	0.419	0.063	0.00362896728991271	C3_cd4-mki67
dhfr	2.0881840539793e-07	0.706607061205487	0.355	0.042	0.00374766392167665	C3_cd4-mki67
timm10	2.17219854995194e-07	0.749255439036736	0.452	0.077	0.00389844473759876	C3_cd4-mki67
srsf1a	2.51828594114912e-07	0.82678768474414	0.71	0.189	0.00451956777858032	C3_cd4-mki67
fkbp3	2.52917408020135e-07	0.824584188598904	0.806	0.252	0.00453910872173736	C3_cd4-mki67
uchl5	2.55063013614186e-07	0.526754707625565	0.516	0.098	0.0045776159053338	C3_cd4-mki67
ranbp1	2.5839908822626e-07	1.05330695824898	0.839	0.301	0.00463748843639668	C3_cd4-mki67
cbx5	2.58660572172639e-07	0.899141749440481	0.839	0.28	0.00464218128878236	C3_cd4-mki67
ptmab	2.74044513079685e-07	0.779321412218343	1	0.965	0.00491827687624111	C3_cd4-mki67
snrpc	2.84402244112379e-07	0.525069308050819	0.645	0.147	0.00510416707508486	C3_cd4-mki67
nucks1a	2.87543291145965e-07	1.15000325353244	0.806	0.294	0.00516053944619663	C3_cd4-mki67
sf3a3	2.91589002574257e-07	0.581211459954317	0.548	0.112	0.00523314782920019	C3_cd4-mki67
si:ch211_66k16.27	2.97863258763669e-07	0.691400466758929	0.903	0.287	0.00534575190503157	C3_cd4-mki67
h2az2a	3.11145963363869e-07	0.700542191981657	0.645	0.154	0.00558413660449136	C3_cd4-mki67
ppp1cab	3.12812607205591e-07	0.438549042887582	0.419	0.063	0.00561404786151874	C3_cd4-mki67
psmd11b	3.13793709131803e-07	0.563711048807453	0.355	0.042	0.00563165569778847	C3_cd4-mki67
psmc3	3.14697452693683e-07	0.825822004693482	0.742	0.217	0.00564787518349353	C3_cd4-mki67
si:ch1073_67j19.2	3.19518640122639e-07	0.598780215418909	0.548	0.112	0.005734401034281	C3_cd4-mki67
idh2	3.31683368371011e-07	0.741889108934138	0.871	0.301	0.00595272141215454	C3_cd4-mki67
mrpl39	3.39397209808586e-07	0.576589608245684	0.452	0.077	0.00609116172443469	C3_cd4-mki67
arf6b	3.46231987699659e-07	0.887766409578367	0.935	0.343	0.00621382548324579	C3_cd4-mki67
calm3b	3.47973861640384e-07	1.02758643013117	0.935	0.455	0.00624508689485998	C3_cd4-mki67
psmd6	3.59973067814446e-07	0.596853590362133	0.677	0.168	0.00646043664806586	C3_cd4-mki67
sub1a	3.61377360346772e-07	0.951852328531154	0.935	0.42	0.00648563948614351	C3_cd4-mki67
snrpf	3.63160420803247e-07	0.880888415763693	0.742	0.231	0.00651764007215587	C3_cd4-mki67
phf5a	3.87831935265405e-07	0.595062486865721	0.613	0.14	0.00696041974220822	C3_cd4-mki67
polr2b	3.88265966191711e-07	0.374324750248446	0.484	0.084	0.00696820929524263	C3_cd4-mki67
ran	4.00609480854469e-07	0.962065282441663	1	0.699	0.00718973835289516	C3_cd4-mki67
ddost	4.22808019744544e-07	0.500240536885445	0.677	0.161	0.00758813553035532	C3_cd4-mki67
mrpl11	4.45150013865396e-07	0.511813453076809	0.452	0.077	0.00798910729884227	C3_cd4-mki67
sart1	4.46683194605567e-07	0.54038618055591	0.613	0.14	0.00801662329358611	C3_cd4-mki67
ivns1abpb	4.76190972319195e-07	0.56116136382449	0.452	0.077	0.00854619938021259	C3_cd4-mki67
stag1b	5.21766201685684e-07	0.682071974750037	0.419	0.07	0.00936413802165297	C3_cd4-mki67
eif2b2	5.26698733696258e-07	0.383698525503479	0.452	0.077	0.00945266217364674	C3_cd4-mki67
CTBP1	5.43876783086754e-07	0.556118459893357	0.387	0.056	0.00976095662605798	C3_cd4-mki67
pagr1	5.43876783086754e-07	0.338193718755831	0.387	0.056	0.00976095662605798	C3_cd4-mki67
chaf1b	5.46631494331799e-07	0.638258952709995	0.323	0.035	0.00981039542877279	C3_cd4-mki67
phf19	5.9442757988769e-07	0.416708719989096	0.323	0.035	0.0106681917762444	C3_cd4-mki67
psmd14	7.02219268973281e-07	0.660565893145967	0.645	0.161	0.0126027292202635	C3_cd4-mki67
dnm1l	7.63227240901609e-07	0.223592522785255	0.323	0.035	0.0136976392924612	C3_cd4-mki67
fen1	8.17845956033056e-07	1.08656941431324	0.452	0.091	0.0146778813729253	C3_cd4-mki67
xrcc1	8.37955863938932e-07	0.573183651234218	0.29	0.028	0.015038793890112	C3_cd4-mki67
cct2	8.63577957826293e-07	0.87922677932545	0.871	0.336	0.0154986336091085	C3_cd4-mki67
irgf1	8.75733160332615e-07	0.700758191801841	0.29	0.028	0.0157167830284894	C3_cd4-mki67
sumo3b	9.03233452844079e-07	0.50562883420375	0.516	0.105	0.0162103307781927	C3_cd4-mki67
cdkn2c	9.15147727073885e-07	0.568982096401555	0.29	0.028	0.016424156257795	C3_cd4-mki67
ppil1	9.33255679720095e-07	0.494011263753262	0.452	0.084	0.0167491396839365	C3_cd4-mki67
ndufa11	9.35309049650192e-07	0.608430485436285	0.774	0.224	0.016785991514072	C3_cd4-mki67
pitpnaa	9.98890899653409e-07	0.395628419541556	0.581	0.126	0.0179270949760797	C3_cd4-mki67
mrps14	1.00236201325108e-06	0.486497489150457	0.419	0.07	0.0179893910518171	C3_cd4-mki67
tram1	1.02666807884305e-06	0.656150793940492	0.548	0.119	0.0184256120109962	C3_cd4-mki67
fam76b	1.02806420244893e-06	0.658245579808817	0.452	0.084	0.018450668241351	C3_cd4-mki67
dldh	1.06229424313591e-06	0.561247624231305	0.613	0.154	0.0190649947815601	C3_cd4-mki67
tpra	1.08757199917403e-06	0.488724690732715	0.548	0.119	0.0195186546691763	C3_cd4-mki67
tyms	1.12500088886642e-06	1.07789142592144	0.323	0.042	0.0201903909524857	C3_cd4-mki67
entpd1	1.13997499054689e-06	0.900780498834886	0.387	0.063	0.0204591311553451	C3_cd4-mki67
ppp3r1b	1.13997499054689e-06	0.571565454754248	0.387	0.063	0.0204591311553451	C3_cd4-mki67
sumo3a	1.20193852587393e-06	0.95310066652715	0.935	0.427	0.0215711907238595	C3_cd4-mki67
odc1	1.20702278304053e-06	0.54755806459166	0.452	0.084	0.0216624378872284	C3_cd4-mki67
mdh1aa	1.21573281344609e-06	0.90804772354637	0.903	0.364	0.0218187568029169	C3_cd4-mki67
elmo1	1.23639553791758e-06	0.834810118010819	0.806	0.273	0.0221895907190068	C3_cd4-mki67
gemin2	1.31936863043417e-06	0.486871090380969	0.355	0.049	0.023678708810402	C3_cd4-mki67
nup133	1.36604518811724e-06	0.344171284203467	0.258	0.021	0.02451641299114	C3_cd4-mki67
tfam	1.45610786402481e-06	0.544655649942652	0.484	0.098	0.0261327678356533	C3_cd4-mki67
chchd1	1.50862207769644e-06	0.440724805196521	0.452	0.084	0.0270752404284181	C3_cd4-mki67
psma5	1.51959388092981e-06	0.789239673773998	0.742	0.238	0.0272721513810472	C3_cd4-mki67
ppp4r3b	1.5425584995681e-06	0.459250062220507	0.323	0.042	0.0276842973917486	C3_cd4-mki67
psma6a	1.5632961738501e-06	0.586527720352058	0.71	0.196	0.0280564764320878	C3_cd4-mki67
pacsin2	1.58976794028285e-06	0.36019228734244	0.355	0.049	0.0285315652242563	C3_cd4-mki67
cntn1a	1.64634232996056e-06	0.360482891474822	0.258	0.021	0.0295469057958022	C3_cd4-mki67
avl9	1.64634232996056e-06	0.298343653582022	0.258	0.021	0.0295469057958022	C3_cd4-mki67
tbl3	1.64634232996056e-06	0.242124904825964	0.258	0.021	0.0295469057958022	C3_cd4-mki67
tma7	1.67051281208233e-06	1.01882303829631	0.839	0.524	0.0299806934384416	C3_cd4-mki67
yeats4	1.68873824103725e-06	0.716541136880045	0.452	0.091	0.0303077852118956	C3_cd4-mki67
sbds	1.72461762393568e-06	0.29746300302447	0.258	0.021	0.0309517124967737	C3_cd4-mki67
me3	1.72461762393568e-06	0.297144053719444	0.258	0.021	0.0309517124967737	C3_cd4-mki67
phb2b	1.72461762393568e-06	0.259403356481622	0.258	0.021	0.0309517124967737	C3_cd4-mki67
tcp1	1.75996146373607e-06	0.799298587225286	0.774	0.28	0.0315860283896712	C3_cd4-mki67
snrpb2	1.81665645654395e-06	0.396339545538631	0.548	0.119	0.0326035334255943	C3_cd4-mki67
si:dkey_95p16.2	1.8855170650315e-06	0.426242101401803	0.226	0.014	0.0338393747661204	C3_cd4-mki67
ube2s	1.8855170650315e-06	0.352731213918411	0.226	0.014	0.0338393747661204	C3_cd4-mki67
pelo	1.98373134723552e-06	0.378407407126027	0.226	0.014	0.0356020264888358	C3_cd4-mki67
ndufaf6	1.98373134723552e-06	0.373779896827898	0.226	0.014	0.0356020264888358	C3_cd4-mki67
ska1	1.98373134723552e-06	0.316059801656761	0.226	0.014	0.0356020264888358	C3_cd4-mki67
lsm6	2.02141163399434e-06	0.733556796692191	0.677	0.203	0.0362782745952964	C3_cd4-mki67
psmc2	2.04388068409001e-06	0.690704871335281	0.677	0.189	0.0366815266373634	C3_cd4-mki67
stk24b	2.062839722358e-06	0.627643817440315	0.613	0.161	0.0370217844971591	C3_cd4-mki67
sf3b4	2.16923673432173e-06	0.864552936747499	0.452	0.098	0.0389312916708722	C3_cd4-mki67
rnf169	2.19024532198839e-06	0.477332137640236	0.323	0.042	0.0393083327937257	C3_cd4-mki67
tipin	2.19510686087214e-06	0.306570936366119	0.226	0.014	0.0393955828320723	C3_cd4-mki67
ptgr1	2.19510686087214e-06	0.286818186171326	0.226	0.014	0.0393955828320723	C3_cd4-mki67
tmpoa	2.19510686087214e-06	0.273323449547342	0.226	0.014	0.0393955828320723	C3_cd4-mki67
ticam1	2.19510686087214e-06	0.268134108724572	0.226	0.014	0.0393955828320723	C3_cd4-mki67
sec22bb	2.19510686087214e-06	0.260000615074672	0.226	0.014	0.0393955828320723	C3_cd4-mki67
dkk3b	2.19510686087214e-06	0.250294471050707	0.226	0.014	0.0393955828320723	C3_cd4-mki67
rrm1	2.24059551890097e-06	0.818553454237213	0.419	0.077	0.0402119677777157	C3_cd4-mki67
taf5	2.27133685086321e-06	0.376945892546863	0.452	0.084	0.0407636824624421	C3_cd4-mki67
mrpl13	2.30025871265917e-06	0.502586435967106	0.452	0.091	0.0412827431160942	C3_cd4-mki67
psmb3	2.39614714228561e-06	0.872367960809031	0.935	0.469	0.0430036527625998	C3_cd4-mki67
hnrnpabb	2.43548200359374e-06	0.914479902916976	0.935	0.441	0.0437095955184969	C3_cd4-mki67
psmc1a	2.48779082585254e-06	0.539113781384969	0.581	0.14	0.0446483819515755	C3_cd4-mki67
polr2c	2.52724728542596e-06	0.391021041039311	0.387	0.063	0.0453565070315397	C3_cd4-mki67
wdr3	2.55558049849002e-06	0.459477628087057	0.323	0.042	0.0458650032064004	C3_cd4-mki67
psmb2	2.59341270519231e-06	0.701078538481475	0.968	0.399	0.0465439778200864	C3_cd4-mki67
ndufb6	2.65187819058448e-06	0.415736419240384	0.548	0.126	0.0475932578864196	C3_cd4-mki67
